# The Haplotype-resolved Autotetraploid Genome Assembly Provides Insights into the genomic evolution and fruit divergence in Wax apple (*Syzygium samarangense* (BI.) Merr.et Perry)

**DOI:** 10.1101/2023.05.23.542013

**Authors:** Xiuqing Wei, Min Chen, Xijuan Zhang, Yinghao Wang, Liang Li, Ling Xu, Huanhuan Wang, Mengwei Jiang, Caihui Wang, Lihui Zeng, Jiahui Xu

**Affiliations:** Fruit Research Institute, Fujian Academy of Agricultural Sciences, Fuzhou 350013, Fujian, China; Fujian Agriculture and Forestry University, Fuzhou 350002, Fujian, China; Shenzhen Branch, Guangdong Laboratory for Lingnan Modern Agriculture, Genome Analysis Laboratory of the Ministry of Agriculture, Agricultural GenomicsInstitute at Shenzhen, Chinese Academy of Agricultural Sciences, Shenzhen 518120, China

**Keywords:** wax apple (*Syzygium samarangense*), haplotype-resolved autotetraploid genome assembly, transcriptome, fruit size, sugar content, male sterility

## Abstract

The wax apple (*Syzygium samarangense*) is an economically important fruit crop with great potential value to human health because it has rich antioxidant substances. Here, we presented one haplotype-resolved autotetraploid genome assembly of the wax apple with size of 1.59 Gb. Comparative genomic analysis revealed three rounds of whole-genome duplication (WGD) events, including two independent WGDs after WGT-γ. Resequencing analysis of 35 accessions partitioned these individuals into two distinct groups, including 28 landraces and seven cultivated species, and several selectively swept genes possibly contributed to fruit growth, including *KRP1*-*like, IAA17-like, GME-like*, and *FLACCA-like* genes. Transcriptome analysis in three different varieties during flower and fruit development identified key genes related to fruit size, sugar content, and male sterility. We found *AP2* also affects the fruit size by regulating the sepal development in wax apples. The expression of sugar transport-related genes (*SWEET*s and *SUT*s) was high in ‘ZY’, likely contributing to a high level of sugar content. Male sterility in ‘Tub’ was associated with tapetal abnormalities due to the decreased expression of *DYT1, TDF1*, and *AMS*, which affects the early tapetum development. The chromosome-scale genome and large-scale transcriptome data presented in this study offer new valuable resources for biological research on *S. samarangense*, and sheds new light on fruit size control, sugar metabolism, and male sterility regulatory metabolism in wax apple.
