## Supplementary Table 13 for "The Haplotype-resolved Autotetraploid Genome Assembly Provides Insights into the genomic evolution and fruit divergence in Wax apple (*Syzygium samarangense* (BI.) Merr.et Perry)"

### Sheet: darkgreen
LW07098
LW19533
LW03043
LW30649
LW29470
LW24742
LW17348
LW08829
LW19144
LW01468
LW01460
LW05371
LW03577
LW21575
LW17089
LW26921
LW03836
LW30762
LW20015
LW19675
LW10798
LW01203
LW03705
LW31563
LW35271
LW31600
LW28588
LW15623
LW01633
LW33843
LW32826
LW37953
LW15047
LW15040
LW33235
LW00652
LW33259
LW02093
LW03322
LW10596
LW39323
LW41881
LW01196
LW17242
LW24500
LW16597
LW19020
LW10083
LW35519
LW31762
LW31761
LW28150
LW15943
LW40788
LW24198
LW15331
LW37174
LW37172
LW37173
LW29094
LW07891
LW13369
LW07913
LW02245
LW23536
LW00915
LW14405
LW16131
LW18865
LW15178
LW04936
LW08737
LW00761
LW06642
LW22175
LW04712
LW04716
LW18779
LW40144
LW03313
LW01814
LW01813
LW04524
LW41501
LW28862
LW13713
LW13710
LW04223
LW38483
LW36078
LW36077
LW12580
LW35319
LW37266
LW35290
LW37183
LW04402
LW04401
LW03066
LW31914
LW31132
LW08533
LW26944
LW06210
LW32761
LW11285
LW35422
LW35424
LW35425
LW35426
LW32350
LW30856
LW15528
LW18832
LW25598
LW35978
LW41732
LW31500
LW19824
LW09859
LW09851
LW08101
LW20993
LW20999
LW20603
LW15594
LW14178
LW10674
LW17224
LW22148
LW05840
LW02815
LW33509
LW27872
LW30748
LW30747
LW17306
LW21076
LW05445
LW05441
LW25025
LW31622
LW15183
LW05722
LW21352
LW05015
LW23457
LW19496
LW35320
LW29596
LW38953
LW13183
LW18526
LW41865
LW10287
LW07839
LW31965
LW40682
LW28732
LW21278
LW10682
LW10350
LW33076
LW13273
LW16211
LW16213
LW24234
LW42456
LW16394
LW11379
LW40603
LW33691
LW14612
LW17090
LW17093
LW11235
LW40479
LW35654
LW27885
LW42723
LW00933
LW30204
LW32654
LW38736
LW06541
LW37541
LW27785
LW17356
LW25548
LW13152
LW22018
LW41528
LW41529
LW24980
LW14282
LW00873
LW14507
LW25661
LW35528
LW42320
LW33148
LW14367
LW07635
LW05704
LW32131
LW27707
LW40322
LW38984
LW02726
LW41833
LW41835
LW34433
LW15327
LW04465
LW36243
LW07886
LW07227
LW01312
LW02665
LW33642
LW34604
LW07144
LW00491
LW35400
LW08868
LW20242
LW24996
LW24997
LW04377
LW07486
LW04595
LW00287
LW17992
LW20974
LW19315
LW19319
LW32869
LW07348
LW41498
LW34303
LW14472
LW16183
LW08637
LW26138
LW26135
LW04230
LW01880
LW02288
LW13970
LW32947
LW04800
LW06492
LW38697
LW15371
LW31293
LW27317
LW12048
LW06596
LW10372
LW40371
LW08818
LW36144
LW00532
LW34823
LW32758
LW38613
LW39984
LW13084
LW25858
LW06180
LW32603
LW07275
LW27642
LW33095
LW32329
LW33530
LW32667
LW32669
LW38183
LW36349
LW24659
LW35263
LW39429
LW42957
LW20908
LW14263
LW17101
LW17100
LW24592
LW11628
LW10573
LW07089
LW33123
LW42852
LW25131
LW04019
LW16811
LW16466
LW04568
LW20763
LW20765
LW28847
LW35113
LW05393
LW40694
LW14306
LW24722
LW24724
LW16206
LW12227
LW24680
LW01104
LW40798
LW40794
LW21419
LW22333
LW14816
LW06635
LW35741
LW35749
LW39073
LW39071
LW08644
LW20641
LW26903
LW42712
LW33941
LW08143
LW42697
LW14135
LW32840
LW03518
LW37973
LW24217
LW24213
LW10114
LW10117
LW19987
LW40156
LW33449
LW41683
LW41684
LW35362
LW17349
LW19610
LW33757
LW21176
LW16604
LW35510
LW07875
LW05880
LW31782
LW25284
LW21662
LW19598
LW14869
LW05512
LW03071
LW41221
LW41223
LW25424
LW02263
LW24984
LW24986
LW11724
LW03751
LW24056
LW25011
LW07252
LW07257
LW07254
LW07255
LW07538
LW03544
LW26139
LW04734
LW06009
LW07354
LW27849
LW29508
LW14469
LW25822
LW20781
LW06376
LW07849
LW35565
LW02575
LW33103
LW29130
LW01378
LW16849
LW19221
LW32171
LW02295
LW13962
LW32953
LW29583
LW29586
LW16449
LW41464
LW39318
LW39314
LW11136
LW29304
LW26815
LW42643
LW39480
LW01974
LW15362
LW17216
LW07024

### Sheet: tan
Gene_ID
LW27323
LW24743
LW24740
LW16438
LW28317
LW13091
LW13093
LW22310
LW23737
LW06613
LW03570
LW15247
LW28430
LW19473
LW37422
LW25359
LW05584
LW27634
LW14883
LW02099
LW32610
LW01846
LW15475
LW14707
LW30932
LW42674
LW38304
LW14578
LW42010
LW33633
LW35475
LW03523
LW10901
LW25770
LW06425
LW35155
LW09803
LW42437
LW27688
LW08850
LW30806
LW39549
LW14921
LW20375
LW01435
LW01436
LW35224
LW23766
LW06398
LW09871
LW33286
LW01812
LW01810
LW09449
LW10530
LW33163
LW34327
LW10875
LW25491
LW20864
LW21614
LW21019
LW02725
LW21187
LW06119
LW03068
LW34647
LW14648
LW29241
LW35391
LW39513
LW28649
LW15490
LW34838
LW36006
LW06405
LW33904
LW05357
LW18649
LW33374
LW41297
LW21550
LW17228
LW09751
LW42754
LW32191
LW26545
LW15609
LW24562
LW38700
LW15061
LW19497
LW32182
LW26593
LW11120
LW39142
LW01945
LW19040
LW42033
LW21855
LW06248
LW00358
LW02220
LW33077
LW30860
LW39382
LW10960
LW25798
LW28216
LW22309
LW42186
LW09980
LW20638
LW22110
LW11230
LW01559
LW03713
LW17442
LW13532
LW30983
LW31615
LW08214
LW33856
LW33267
LW41340
LW38299
LW09424
LW02741
LW08295
LW13775
LW14989
LW01142
LW12862
LW03627
LW38166
LW27706
LW38989
LW34539
LW21673
LW01299
LW35912
LW07406
LW36779
LW14057
LW13051
LW27363
LW16714
LW16716
LW31872
LW40423
LW20247
LW32308
LW19313
LW32043
LW31226
LW08082
LW08081
LW41925
LW42360
LW16792
LW33733
LW24540
LW11803
LW06516
LW32166
LW32167
LW28949
LW06495
LW01151
LW38694
LW34993
LW07036
LW22362
LW35734
LW35035
LW33010
LW14020
LW42479
LW06185
LW21769
LW21765
LW35012
LW15588
LW10661
LW18479
LW09763
LW31001
LW26095
LW36348
LW00958
LW37924
LW15071
LW32195
LW38627
LW18530
LW01187
LW34490
LW34494
LW34498
LW17182
LW07829
LW40692
LW26473
LW21840
LW19244
LW23657
LW24687
LW06776
LW30816
LW04943
LW39072
LW32575
LW38038
LW30621
LW21598
LW10767
LW12113
LW20381
LW24604
LW14412
LW18874
LW03764
LW33947
LW17157
LW04253
LW29728
LW19984
LW06570
LW32397
LW40150
LW33270
LW15459
LW21305
LW21301
LW09450
LW42614
LW07053
LW31467
LW07872
LW32223
LW36123
LW00525
LW09366
LW01281
LW35719
LW30679
LW21231
LW19767
LW39526
LW12140
LW04581
LW20967
LW39025
LW06715
LW30946
LW21218
LW02102
LW01254
LW38869
LW00783
LW00785
LW19380
LW11383
LW39886
LW10850
LW03376
LW02298
LW42251
LW39316
LW39310
LW08701
LW08705
LW04421

### Sheet: turquoise
Gene_ID
LW06134
LW19536
LW02932
LW19539
LW03045
LW38491
LW33185
LW31978
LW01356
LW35721
LW35720
LW33602
LW39722
LW31118
LW31115
LW42561
LW15096
LW30647
LW14321
LW15535
LW15537
LW11523
LW39354
LW06585
LW06584
LW03662
LW03668
LW28616
LW31753
LW02219
LW02213
LW02215
LW08353
LW40360
LW17574
LW33189
LW30871
LW30879
LW39390
LW39399
LW28661
LW28669
LW20897
LW10957
LW32098
LW18813
LW01350
LW40008
LW03782
LW32726
LW03439
LW01467
LW36739
LW33928
LW36735
LW33924
LW33921
LW09873
LW16520
LW13090
LW13097
LW23734
LW10034
LW04964
LW21770
LW18991
LW18992
LW24859
LW06614
LW06618
LW02628
LW02627
LW41325
LW32084
LW32558
LW08669
LW35028
LW35029
LW41208
LW25474
LW18462
LW01290
LW04743
LW04744
LW11229
LW11220
LW05864
LW32332
LW01098
LW09770
LW01547
LW35647
LW35642
LW35643
LW35648
LW27890
LW27325
LW38196
LW30761
LW12078
LW38226
LW24661
LW14786
LW14436
LW14430
LW20835
LW03706
LW06234
LW11525
LW19630
LW02154
LW02155
LW40207
LW41555
LW42112
LW34184
LW31607
LW38520
LW36225
LW28058
LW28052
LW15627
LW17176
LW33370
LW06348
LW11631
LW04270
LW04274
LW19358
LW19355
LW07561
LW41147
LW32001
LW32008
LW38727
LW38098
LW41966
LW32825
LW32824
LW17779
LW25968
LW34374
LW23471
LW23478
LW10171
LW10174
LW26586
LW10829
LW42402
LW33237
LW00655
LW16564
LW33252
LW31094
LW37558
LW01849
LW08499
LW38117
LW26791
LW14704
LW36181
LW16412
LW16411
LW18547
LW06321
LW40287
LW25035
LW30936
LW31687
LW10527
LW09881
LW09887
LW29274
LW20751
LW20289
LW27253
LW16591
LW18082
LW05502
LW05504
LW06858
LW30757
LW02944
LW42011
LW01949
LW33637
LW33638
LW36696
LW42827
LW42829
LW16816
LW20123
LW28710
LW28715
LW19784
LW11060
LW07605
LW41620
LW03632
LW32696
LW09107
LW18520
LW36817
LW00959
LW08064
LW10234
LW24136
LW22992
LW22993
LW23649
LW10902
LW25771
LW05908
LW12211
LW24969
LW24966
LW11749
LW35584
LW04697
LW40780
LW35921
LW35922
LW07419
LW33441
LW39128
LW31359
LW01922
LW35151
LW36498
LW42435
LW16519
LW16518
LW11350
LW19543
LW01307
LW40590
LW35880
LW14395
LW16891
LW27352
LW21213
LW14630
LW25448
LW14995
LW42801
LW14992
LW04793
LW00480
LW00485
LW00488
LW02249
LW03809
LW42282
LW32368
LW32360
LW04635
LW31048
LW42709
LW28614
LW28618
LW34792
LW29565
LW29561
LW10985
LW17663
LW19114
LW06454
LW41702
LW01438
LW33975
LW08135
LW36220
LW42129
LW42124
LW29012
LW36918
LW16334
LW25815
LW34200
LW38516
LW15177
LW14881
LW24072
LW20943
LW24381
LW24380
LW23764
LW04870
LW25036
LW17147
LW24802
LW19096
LW06394
LW19327
LW06640
LW17670
LW40666
LW13424
LW35805
LW07514
LW09572
LW33327
LW32058
LW32588
LW35052
LW30690
LW21293
LW37964
LW16783
LW15353
LW22177
LW25998
LW00407
LW10126
LW24223
LW04873
LW35636
LW39638
LW30718
LW26059
LW26058
LW34710
LW15427
LW15425
LW15428
LW27017
LW20049
LW25560
LW25563
LW41415
LW15996
LW22712
LW33748
LW33745
LW42623
LW42993
LW38332
LW25305
LW13714
LW06314
LW05579
LW36124
LW28249
LW31993
LW38488
LW42046
LW17708
LW42816
LW42814
LW14345
LW20179
LW10876
LW12583
LW25495
LW09231
LW07650
LW02924
LW05724
LW32159
LW01722
LW38140
LW30791
LW30790
LW28167
LW38715
LW17519
LW13208
LW39373
LW28954
LW25725
LW25720
LW24931
LW06481
LW30968
LW04644
LW02494
LW02723
LW02728
LW15027
LW01917
LW35297
LW13797
LW13795
LW20721
LW29603
LW39918
LW25605
LW04407
LW00579
LW11323
LW20445
LW06114
LW06115
LW06112
LW19519
LW19517
LW36038
LW32253
LW32257
LW40560
LW31283
LW33663
LW33665
LW42541
LW42547
LW38075
LW30661
LW30660
LW08680
LW23480
LW13619
LW29419
LW00685
LW00687
LW06218
LW19289
LW18153
LW12733
LW11286
LW11282
LW03648
LW03646
LW03641
LW03642
LW02273
LW16243
LW31078
LW21275
LW21272
LW21920
LW19128
LW18833
LW06404
LW06407
LW18839
LW04318
LW12968
LW05197
LW32747
LW38625
LW33902
LW19826
LW19827
LW09856
LW36277
LW13563
LW13562
LW39231
LW15103
LW20991
LW20998
LW23711
LW23718
LW33746
LW06195
LW12342
LW24873
LW42488
LW09529
LW02606
LW05653
LW03559
LW08601
LW38788
LW27651
LW21553
LW42347
LW10670
LW00433
LW06017
LW06014
LW03850
LW09759
LW34900
LW02034
LW02039
LW27879
LW32679
LW37530
LW01828
LW38243
LW29518
LW11467
LW11460
LW21077
LW18536
LW13107
LW13106
LW18215
LW18477
LW00501
LW00505
LW02139
LW30231
LW41575
LW01245
LW01244
LW01243
LW16360
LW16363
LW16368
LW33712
LW25377
LW20265
LW21793
LW21799
LW13725
LW15607
LW15602
LW06365
LW04216
LW07542
LW07546
LW02682
LW32023
LW38709
LW38701
LW35550
LW02309
LW02304
LW33861
LW28270
LW33136
LW26200
LW26360
LW26366
LW26365
LW15060
LW05012
LW05016
LW10156
LW16876
LW12578
LW00675
LW06539
LW18728
LW40112
LW40119
LW07662
LW02529
LW02527
LW02526
LW02522
LW41647
LW41390
LW41394
LW32181
LW17320
LW39669
LW37210
LW21349
LW03543
LW42260
LW38955
LW22068
LW39305
LW28964
LW09664
LW04577
LW30740
LW24448
LW21626
LW21625
LW06708
LW09412
LW09411
LW30950
LW33385
LW02772
LW31334
LW38810
LW33795
LW01947
LW39494
LW30176
LW30170
LW07739
LW34463
LW07732
LW14083
LW00843
LW14550
LW17198
LW11698
LW19044
LW19047
LW05525
LW21459
LW06121
LW02929
LW31968
LW09593
LW01361
LW40534
LW33615
LW42590
LW42591
LW37622
LW14334
LW08508
LW26469
LW26465
LW28737
LW29460
LW24732
LW07439
LW10684
LW00359
LW32103
LW07973
LW35451
LW21234
LW40317
LW33072
LW36165
LW29262
LW17568
LW13277
LW34543
LW38471
LW11518
LW10213
LW28677
LW25792
LW12182
LW19178
LW18808
LW04320
LW35948
LW05499
LW05497
LW12957
LW33469
LW33465
LW03795
LW32735
LW38672
LW36707
LW30289
LW29659
LW36014
LW42451
LW16396
LW10023
LW10022
LW12371
LW12370
LW07211
LW18612
LW18613
LW04177
LW40604
LW12110
LW35036
LW09895
LW35417
LW35416
LW35410
LW25469
LW19727
LW19721
LW07119
LW12762
LW22618
LW11236
LW06461
LW06042
LW41441
LW33555
LW33550
LW31025
LW25356
LW17187
LW30770
LW16936
LW21952
LW02582
LW00935
LW13527
LW03715
LW31552
LW35244
LW19897
LW19893
LW08151
LW42102
LW13536
LW13534
LW13535
LW16311
LW28806
LW18528
LW26510
LW26518
LW28027
LW15638
LW00740
LW00742
LW17672
LW38967
LW41973
LW09905
LW28228
LW28224
LW28226
LW21501
LW36018
LW36015
LW23467
LW04034
LW09780
LW32609
LW01788
LW01782
LW01783
LW37543
LW26037
LW35373
LW26784
LW34771
LW17359
LW16403
LW16405
LW38907
LW13291
LW10760
LW18550
LW15487
LW20880
LW20881
LW17392
LW40297
LW05963
LW03903
LW35998
LW39190
LW39197
LW33765
LW33763
LW31699
LW42606
LW42602
LW38317
LW38319
LW14289
LW14283
LW25323
LW24534
LW24535
LW24537
LW24539
LW00878
LW16618
LW25666
LW10514
LW10517
LW10513
LW33144
LW33143
LW32898
LW42063
LW31155
LW39846
LW14982
LW14984
LW14366
LW26410
LW07393
LW21587
LW18793
LW00369
LW32683
LW32682
LW31792
LW38169
LW08395
LW32917
LW13221
LW02188
LW28930
LW38403
LW10221
LW20583
LW10918
LW39118
LW03471
LW31349
LW31342
LW37424
LW01932
LW36772
LW15326
LW39932
LW39937
LW14054
LW14583
LW16694
LW16697
LW25889
LW10594
LW25887
LW04466
LW12081
LW07881
LW18627
LW04145
LW40583
LW34383
LW39090
LW16885
LW16886
LW08501
LW27365
LW25433
LW12713
LW33029
LW41419
LW31871
LW31870
LW32999
LW32378
LW01508
LW16262
LW31050
LW31055
LW36887
LW36885
LW39538
LW37592
LW08453
LW17130
LW36318
LW10991
LW20369
LW32309
LW24998
LW19100
LW19108
LW18850
LW18857
LW04594
LW04590
LW00281
LW00282
LW00288
LW00573
LW37876
LW32763
LW25013
LW28356
LW17472
LW42480
LW38568
LW15166
LW15165
LW10079
LW10076
LW27888
LW11677
LW00716
LW19316
LW01399
LW01395
LW40671
LW33312
LW33313
LW33314
LW30800
LW31222
LW32597
LW08629
LW38767
LW15202
LW32862
LW14155
LW16794
LW10652
LW10654
LW11267
LW06036
LW38456
LW07346
LW19433
LW05823
LW02837
LW03877
LW02581
LW02600
LW26068
LW26062
LW34899
LW25575
LW17584
LW17582
LW10755
LW19183
LW16569
LW40741
LW26836
LW33486
LW33734
LW33732
LW08799
LW14256
LW14254
LW14255
LW34918
LW34915
LW20246
LW21113
LW29324
LW24541
LW14537
LW34670
LW10546
LW04238
LW04237
LW18048
LW31402
LW31403
LW28253
LW31982
LW15003
LW15007
LW09331
LW25101
LW25108
LW04804
LW22459
LW10863
LW00615
LW11024
LW01052
LW40134
LW05738
LW02287
LW02285
LW27730
LW21366
LW16459
LW39367
LW39365
LW28941
LW28942
LW30934
LW11102
LW11805
LW24462
LW28753
LW25734
LW06724
LW06728
LW02715
LW31314
LW39867
LW13831
LW15377
LW34999
LW13782
LW10369
LW21444
LW16554
LW21195
LW19061
LW27904
LW27907
LW27903
LW22369
LW32842
LW11311
LW01345
LW37991
LW40550
LW40551
LW31292
LW41203
LW31123
LW17815
LW37601
LW37609
LW08697
LW08696
LW08525
LW08529
LW13660
LW00694
LW06220
LW06229
LW31803
LW10370
LW18163
LW02278
LW11299
LW11298
LW39948
LW35385
LW02209
LW29246
LW16237
LW16235
LW39504
LW39500
LW34560
LW00531
LW17620
LW22242
LW19152
LW33005
LW01478
LW01474
LW01475
LW18659
LW38615
LW33939
LW35197
LW19833
LW12970
LW09843
LW39989
LW28328
LW28323
LW42476
LW13554
LW13553
LW15132
LW15139
LW20989
LW06188
LW21767
LW18678
LW18674
LW18675
LW00724
LW09531
LW09533
LW05647
LW19060
LW32099
LW32091
LW08618
LW38799
LW15239
LW28429
LW28424
LW14187
LW21562
LW21563
LW38533
LW07816
LW18474
LW15406
LW11218
LW06060
LW19748
LW31821
LW09768
LW41328
LW33535
LW31009
LW32666
LW32663
LW30753
LW23575
LW36697
LW36340
LW19662
LW11475
LW14444
LW14147
LW10782
LW15491
LW10430
LW05474
LW03733
LW31574
LW02127
LW08175
LW17655
LW42161
LW16373
LW39280
LW39425
LW31638
LW42952
LW28042
LW29310
LW24591
LW24599
LW37368
LW28220
LW19361
LW04261
LW07087
LW18019
LW07551
LW02694
LW02692
LW32010
LW01640
LW38718
LW35095
LW14100
LW14106
LW42088
LW13456
LW07165
LW15078
LW05006
LW10162
LW16864
LW10832
LW19975
LW11015
LW25237
LW26019
LW38107
LW34758
LW34752
LW37224
LW14737
LW38923
LW16468
LW22071
LW18534
LW39339
LW04561
LW05214
LW05213
LW09407
LW30923
LW30928
LW02761
LW38378
LW38370
LW08727
LW09896
LW15340
LW28515
LW39950
LW14560
LW14563
LW25649
LW25640
LW19051
LW06841
LW10097
LW07823
LW07822
LW15372
LW01374
LW32213
LW40696
LW31175
LW42586
LW17848
LW08575
LW26478
LW21842
LW16770
LW19245
LW02558
LW02559
LW02551
LW02555
LW01760
LW01764
LW31776
LW35467
LW33044
LW29292
LW29297
LW36174
LW17550
LW36827
LW15952
LW27906
LW20300
LW10970
LW21651
LW12198
LW12197
LW17616
LW22231
LW24979
LW24970
LW01105
LW06777
LW06778
LW05484
LW05489
LW41779
LW07420
LW33476
LW01785
LW01480
LW03413
LW38669
LW38665
LW34416
LW37144
LW37146
LW26032
LW29647
LW16509
LW27978
LW04442
LW04447
LW00530
LW11368
LW11946
LW29283
LW06153
LW06157
LW19594
LW04168
LW40618
LW35740
LW42504
LW01695
LW08646
LW14382
LW34623
LW34625
LW07125
LW10635
LW07698
LW07696
LW07694
LW16401
LW06053
LW03107
LW41478
LW03817
LW02602
LW33373
LW29215
LW32319
LW30811
LW40404
LW39550
LW42713
LW29558
LW20382
LW00929
LW00921
LW18872
LW12926
LW12929
LW01409
LW01402
LW02179
LW33940
LW36236
LW30997
LW30996
LW30995
LW30994
LW16322
LW15142
LW14231
LW26505
LW23750
LW28033
LW28039
LW13437
LW17158
LW04255
LW19339
LW18688
LW33331
LW15599
LW03519
LW32060
LW38748
LW38749
LW35590
LW35043
LW27612
LW27613
LW28232
LW29722
LW14170
LW37978
LW26324
LW10111
LW25161
LW07985
LW10801
LW09792
LW09796
LW30895
LW41685
LW30708
LW15450
LW15457
LW25559
LW10778
LW10775
LW11169
LW06973
LW24403
LW30277
LW03917
LW35981
LW35989
LW39188
LW38855
LW33750
LW38321
LW36234
LW08263
LW08268
LW25333
LW26580
LW34939
LW13765
LW15647
LW15644
LW00805
LW16607
LW10520
LW07583
LW00580
LW05694
LW11032
LW33174
LW32883
LW32888
LW42070
LW09089
LW17717
LW17715
LW13403
LW13404
LW16042
LW31149
LW42206
LW42807
LW24299
LW28773
LW07674
LW07952
LW32577
LW11044
LW11045
LW35388
LW02560
LW35499
LW25890
LW38171
LW21168
LW38998
LW34502
LW34503
LW23591
LW05265
LW00524
LW00521
LW24489
LW06332
LW21994
LW12270
LW09363
LW36152
LW35907
LW35902
LW39107
LW01906
LW31593
LW35285
LW35280
LW08199
LW09828
LW39926
LW29614
LW17225
LW25611
LW25615
LW17484
LW17485
LW14866
LW04991
LW36859
LW31928
LW01329
LW01324
LW35714
LW33380
LW42557
LW42550
LW42551
LW28442
LW36533
LW36531
LW36530
LW13601
LW21235
LW38452
LW25420
LW15932
LW03650
LW07939
LW35418
LW03138
LW30821
LW40438
LW11463
LW08059
LW39527
LW34584
LW27513
LW09685
LW09681
LW09680
LW08465
LW35885
LW20358
LW15483
LW17390
LW06434
LW10457
LW02400
LW02406
LW00293
LW00291
LW01983
LW01987
LW38633
LW02189
LW19853
LW33915
LW36249
LW17409
LW42491
LW36937
LW36936
LW05348
LW05344
LW20960
LW10061
LW25010
LW11700
LW06411
LW14132
LW12335
LW19308
LW18657
LW06662
LW07536
LW39024
LW31231
LW39797
LW33899
LW26136
LW02396
LW02397
LW15218
LW27663
LW27662
LW21545
LW17867
LW10648
LW04739
LW00429
LW07355
LW41481
LW41480
LW09290
LW09292
LW09294
LW09297
LW03860
LW02021
LW17310
LW00972
LW13116
LW07744
LW12445
LW05450
LW42142
LW16352
LW31386
LW38868
LW39406
LW31657
LW01978
LW14248
LW20783
LW21897
LW26553
LW26554
LW34967
LW29336
LW16650
LW19383
LW14026
LW28326
LW18382
LW10550
LW32039
LW31418
LW07841
LW35569
LW35567
LW02310
LW08010
LW02850
LW33101
LW08908
LW29135
LW15012
LW25115
LW25111
LW25110
LW28632
LW19480
LW32395
LW32605
LW19222
LW11031
LW06503
LW40120
LW40122
LW07676
LW07679
LW41657
LW41651
LW32170
LW02292
LW36679
LW13966
LW32954
LW21377
LW29580
LW16445
LW15934
LW13198
LW22051
LW18519
LW18512
LW28977
LW18302
LW42287
LW09394
LW39626
LW01791
LW30703
LW39156
LW39153
LW38681
LW30169
LW38352
LW38358
LW34477
LW29625
LW28395
LW11686
LW25620
LW19075
LW22396
LW11306
